# High Throughput Characterization of V(D)J Recombination Signal Sequences Redefines the Consensus Sequence

**DOI:** 10.1101/2021.12.03.471157

**Authors:** Walker Hoolehan, Justin C. Harris, Jennifer N. Byrum, Karla K. Rodgers

**Affiliations:** Department of Biochemistry & Molecular Biology, University of Oklahoma Health Sciences Center, Oklahoma City, Oklahoma

## Abstract

In the adaptive immune system, V(D)J recombination initiates the production of a diverse antigen receptor repertoire in developing B and T cells. Recombination activating proteins, RAG1 and RAG2 (RAG1/2), catalyze V(D)J recombination by cleaving adjacent to recombination signal sequences (RSSs) that flank antigen receptor gene segments. Previous studies defined the consensus RSS as containing conserved heptamer and nonamer sequences separated by a less conserved 12 or 23 base-pair spacer sequence. However, many RSSs deviate from the consensus sequence. Here, we developed a cell-based, massively parallel V(D)J recombination assay to evaluate RAG1/2 activity on thousands of RSSs. We focused our study on the RSS heptamer and adjoining spacer region, as this region undergoes extensive conformational changes during RAG-mediated DNA cleavage. While the consensus heptamer sequence (CACAGTG) was marginally preferred, RAG1/2 was highly active on a wide range of non-consensus sequences. RAG1/2 generally preferred select purine/pyrimidine motifs that may accommodate heptamer unwinding in the RAG1/2 active site. Our results suggest RAG1/2 specificity for RSS heptamers is primarily dictated by DNA structural features dependent on purine/pyrimidine pattern, and to a lesser extent, RAG:RSS base-specific interactions. Further investigation of RAG1/2 specificity using this new approach will help elucidate the genetic instructions guiding V(D)J recombination.

**Summary Statement:** Partially conserved recombination signal sequences (RSSs) govern antigen receptor gene assembly during V(D)J recombination. Here, a massively parallel analysis of randomized RSSs reveals key attributes that allow DNA sequence diversity in the RAG1/2 active site and that contribute to the differential utilization of RSSs in endogenous V(D)J recombination. Overall, these results will assist identification of RAG1/2 off-target sites, which can drive leukemia cell transformation, as well as characterization of *bona fide* RSSs used to generate antigen receptor diversity.
