## Supplementary Dataset S2 for "High Throughput Characterization of V(D)J Recombination Signal Sequences Redefines the Consensus Sequence"

### Sheet: END-seq SARP-seq table
TCRα-J Gene	RSS Heptamer+2	END-seq counts (percent of total)	SARP-seq counts (percent of total)	End-Seq O/E Counts	SARP-seq O/E Counts
61	CACAGAAGT	0.0633255	0.0117117
58	CACTGCACT	0.0733366	0.0300483
57	CACACCCAC	0.0176363	0	0.377667	0
56	CACAATGAC	0.0538758	0.211302	1.32834	0.625556
53	CACAGCCTG	0.0253162	0.0226749	0.803196	0.0687553
52	CACTGTAAC	0.0326295	0.148115	0.861891	0.439679
50	CACAGCAAA	0.0281386	0.0383693	0.872371	0.117546
49	CACTGTGAC	0.0493303	0.279256	1.67222	0.831299
48	CACAGTGTG	0.0258619	0.134775	1.0277	0.39723
47	CACAGCCTC	0.0115392	0.00968023	0.521641	0.027878
45	CACCCTGAG	0.0109545	0.00432154	0.587571	0.0124527
44	CACTGTGAG	0.0129193	0.0987376	0.642099	0.291421
43	CACAGTAAT	0.0319434	0.237562	1.08599	0.708465
42	CACAGTCAT	0.0332455	0.17074	0.992875	0.510174
40	CACAGTGTT	0.0580081	0.828595	1.7223	2.45229
39	CACAGTGAT	0.0313041	1.14373	1.03913	3.40562
38	CACAGTTAT	0.0139017	0.0670299	0.52974	0.200691
37	CACCCCAAT	0.0141668	0.00551639	0.632044	0.0159974
35	CACAGTGGC	0.0138315	0.0755423	0.724614	0.222822
34	CACAGTGAT	0.038867	1.14373	1.75553	3.40562
33	CACAGACAC	0.0146735	0	0.541895	0
32	CACAGCCCT	0.02916	0.0209723	1.02991	0.0630946
31	CACATCATC	0.0388592	0.0273524	1.63153	0.0791363
30	CACTGTGAT	0.0200065	1.09264	0.792611	3.22984
28	CACAGAATT	0.0163888	0.015339	0.722337	0.0451238
27	CACAGTGCT	0.021792	1.1503	1.26746	3.37059
26	CACAGTGGG	0.0163966	0.0200562	0.945764	0.0600399
24	CACTGTGAC	0.0113833	0.279256	0.627202	0.831299
23	CACTGTGTT	0.0207239	1.14143	1.13901	3.38639
22	CACTGTGAT	0.020451	1.09264	1.20998	3.22984
21	CACAATGGT	0.0220181	0.343772	1.19742	1.02952
18	CACAGTGCC	0.0099331	0.128088	0.585747	0.384889
17	CACAGTGAT	0.0188136	1.14373	1.21943	3.40562
16	CACAGTGAT	0.0135742	1.14373	1.06679	3.40562
15	CACAGTGAA	0.0128023	0.330567	0.894043	0.987762
13	CACTGTAAG	0.0084985	0.0515454	0.748729	0.152605
12	CACAGTGTT	0.0179092	0.828595	1.48213	2.45229
11	CACAGCAGC	0.00396856	0.0161902	0.364875	0.0463338
9	CACAGTGAT	0.0172387	1.14373	1.58563	3.40562
7	CACTCTGAG	0.00676761	0.0270645	0.903602	0.0823213
6	CACAGTGAG	0.0084751	0.095535	1.08852	0.2827
5	CACCCTAGT	0.000997988	0.0206099	0.197409	0.0596554
4	CACAGTAGA	0.00544995	0.0510888
2	CACTGCAGG	0.00358652	0
